# Silc1 long noncoding RNA is an immediate-early gene promoting efficient memory formation

**DOI:** 10.1101/2022.11.11.516100

**Authors:** Rotem Ben-Tov Perry, Michael Tsoory, Michael Tolmasov, Igor Ulitsky

## Abstract

Long noncoding RNAs (lncRNAs) are expressed in many brain circuits and neuronal types, but their significance to normal brain functions has remained largely unknown. Here, we study the functions in the central nervous system of *Silc1*, a lncRNA we previously showed to be important for neuroregeneration in the peripheral nervous system. We found that *Silc1* is rapidly and strongly induced upon stimulation in the hippocampus and is required for efficient spatial learning. *Silc1* production is important for the induction of *Sox11* (its cis-regulated target gene) throughout the CA1-CA3 regions and the proper expression of key *Sox11* target genes. Consistent with its newly found role in neuronal plasticity, we find that during aging and in models of Alzheimer’s disease *Silc1* levels decline. Overall, we uncover a novel plasticity pathway, in which *Silc1* acts as an immediate-early gene to activate *Sox11* to induce a neuronal growth-associated transcriptional program important for memory formation.
