## Supplementary material for "Silc1 long noncoding RNA is an immediate-early gene promoting efficient memory formation": Table S4

### Sheet: Sheet1
Gene	Fw primer (5'-3')	Rv primer (5'-3')
Silc1 PolyA genotype	TCCAGACTGCAGCATGAATC	TGAGCTGGGGAAGAGACAGT
Silc1fl/fl genotype	TGAAGCATCCCAAGAAATCC	GGGGGACTCAGATAATGTGG
Silc1 primers for qRT-PCR	GCACACTGCCTCTGAGATGA	ACCTGGTGACCAATGCTGA
Sox11 CDS primers for qRT-PCR	CTTCATGGTGTGGTCCAAGA	GCTGTCCTTCAGCATCTTCC
Sox11 3'UTR primers for qRT-PCR	TTCACCACAGCCACAAAGAG	ACATCCAGGTTGCCTAGTGG
RF Cloning:
Silc1 AAV9	CGAGCTGTACAAGTAAAGCGGCGCTTTTAGCCGGCACACT	CGGGTCGACTCTAGAGGTACAATTCACCTTCTCTCCTGTATTTGTCTC
Sox11 AAV9	TCTCGGCATGGACGAGCTGTACGGCCCAGGCCCAGTGCAG	TCTCGGCATGGACGAGCTGTACGGCCCAGGCCCAGTGCAGCAGGCCGAGAGC
poly(A)/MAZ sequence	TTTGGGGGTCCTAGGCAGGGGCTTCCAGAGGTGCTTGGCACTGCTTGGCACCCCCTCCCCCgactcgattgtacgtgaagctCCCCCTCCCCCCGATCAAGCACACAAAAAACCAACACACAGATCTAATGAAAATAAAGATCTTTTATTCGGGCAGTAAGTGTCTCAGCTCCATTCAGACTGCTGACCTTGGCATGGGC
Silc1 long single strand DNA	CTTTATGATCCAAGTGCAGGCTCAGCCCGGTTCTTGTTTTTTAACAAGGAATTAGGAAAATACAAGAAATCTTCCGGAATCAATCTGCTTCACCGCAACAGCCAGCCTCAGCAGAATGCCCGCTCCTATCAGCACGGCAGATAACTTCGTATAGCATACATTATACGAAGTTATATTCATGGCCCAGACAGCCCACATTATCTGAGTCCCCCATTCCCGACTCACCTGAGCAGCGCTACCCAGGTCCGGCTTCCCCAGACTCCCAGCCTGGAGAGCTCTGTCTCATCTCAGAGGCAGTGTGCAGTGCGCTTTTCCCTGTAGCCCGGCAGCCGTCAAAACACTCTCCAGACTGCAGCATGAATCTAAATTTGGGGGTCCTAGGCAGGGGCTTCCAGAGGT…
