## Supplementary material for "Silc1 long noncoding RNA is an immediate-early gene promoting efficient memory formation": Table S5

### Sheet: Sheet1
Gene	GapmeR#1	GapmeR#2	GapmeR#3
Silc1	T*G*C*A*G*A*T*T*T*A*G*T*C*A*G*T/36-FAM/	T*T*T*A*G*T*C*A*G*T*A*G*A*G*T*C/36-FAM/	G*C*A*G*G*A*T*G*C*T*G*A*A*G*A*T/36-FAM/
Sox11 CDS	A*G*C*T*C*G*T*C*A*T*C*T*T*C*G*T	T*G*T*A*G*T*C*G*G*G*A*T*A*A*T*C	T*C*A*G*C*T*C*G*T*C*A*T*C*T*T
Sox11 3'UTR	A*A*C*T*T*A*A*G*T*G*T*C*A*C*G*T	A*G*C*T*T*C*G*A*G*A*C*A*A*C*A*C	A*C*A*T*T*G*G*A*G*T*G*T*A*T*G*A
Control	G*C*T*C*C*C*T*T*C*A*A*T*C*C*A*A/36-FAM/
